# Synthetic engineering demonstrates that synergy among enhancers involves an increase in transcriptionally productive enhancer-gene contacts

**DOI:** 10.1101/2025.08.08.669284

**Authors:** Endika Haro, Marianna Iliadou, Shyam Ramasamy, Thais Ealo, Victor M. Campa, Tomas Pachano, A. Marieke Oudelaar, Alvaro Rada-Iglesias

## Abstract

Enhancers are non-coding *cis*-regulatory elements that control the expression of distally located genes in a tissue- and time-specific manner. Recent studies indicate that enhancers can differ in their underlying genetic architecture and regulatory properties. However, these different types of enhancers were previously investigated under rather variable conditions (e.g. model organism, cell type, enhancer-promoter distance, type of target promoter, *etc*.), thus introducing confounding factors that make it difficult to discern the distinct regulatory properties of each enhancer type. To overcome these limitations, here we generated transgenic mouse embryonic stem cells (mESC) lines in which different types of synthetic enhancers (i.e. “typical” enhancer, CTCF-associated enhancer, enhancer cluster/super-enhancer) were built upon the same “core” neural enhancer and inserted at the same distance (i.e. 100 Kb) from a typical developmental gene (i.e. *Gata6*). Subsequently, the mESC lines were differentiated to systematically compare the regulatory properties of the different enhancer types under identical conditions.

Regarding the CTCF-associated enhancer, our data revealed that the addition of a CTCF site to the “core” enhancer increased insulation and led to the formation of a smaller contact domain, while having a rather mild effect on enhancer-promoter contact frequency and target gene expression. On the other hand, in comparison to the “core” enhancer alone, the enhancer cluster synergistically increased target gene expression and burst fraction. Importantly, we found that, in contrast to previous models, the strong regulatory activity of the enhancer cluster can not be explained by changes in enhancer-promoter contact frequency or the formation of transcriptional condensates. Instead, our data suggest that the emergent regulatory properties of enhancer clustering preferentially entail an increase in RNA Polymerase II pause release and, thus, in the fraction of enhancer-promoter contacts that are transcriptionally productive.
