## Supplementary Data 1 for "Synthetic engineering demonstrates that synergy among enhancers involves an increase in transcriptionally productive enhancer-gene contacts"

### Sheet: Oligos
Reagent	Name	Procedure	sequence
gRNA	Gata6 gRNA	Generation of Knock in cell lines	CTCATAACTCACGACGCTCC
Primer	1-F	Genotyping PCR	TGCTCAAGGGGGATTTGCAGA
Primer	2-R	Genotyping PCR	ATCCTGTGGGGCATGACTGT	* Colors correspond to Fig S1C
Primer	3-F	Genotyping PCR	TTGCTCCTAAGCCATCTGGTTG
Primer	4-F	Genotyping PCR	CTCTGGCTTCAGCTCTATTTGAG
Primer	5-R	Genotyping PCR	CAAGGTCTCCTCCTCATCAAG
Primer	Eef1a1_cDNA_F	qPCR	TAGACGAGGCAATGTTGCTG
Primer	Eef1a1_cDNA_R	qPCR	AGCGTAGCCAGCACTGATTT
Primer	Hprt1_cDNA_F	qPCR	CAAGGGCATATCCAACAACA
Primer	Hprt1_cDNA_R	qPCR	GCCCCAAAATGGTTAAGGTT
Primer	Gata6_cDNA_F	qPCR	CTACACAAGCGACCACCTCA
Primer	Gata6_cDNA_R	qPCR	TGTAGAGGCCGTCTTGACCT

### Sheet: Knock-in sequences
Cell line	Sequence
Enh	ACTAGTGCCAGTACCCAAAAAGCGGGGGGGTAGGAGGGAGCCGCTTGCCATTAAT CTGGGAACAAACAGCTAACCCCGGTGACTGGTATTTTTCCTTTTCTTTTCTCACTTTTCTCAGTGTGGGGAAGGCGATTGTGAGGCGCTCTGCTGGAATTTGGCAGC GCGGAGGCTTGGAGAGCAGCCCCATGCTGGCTCCTATTCAGCCGGCCAGTTTTCCTCGAGCTTTGGAAGTTTCACTCAGCCGTGCACTCAATGGCTTCACAAAGCTG ATTACAAGCTTCAGCGCATTCCTGAAGGAGCCAAAAGCGACGCAGGTGCAAACGAGCCGAGGGAGCCCCTTATCCCGGTGACAGAATGGGACAAGCTGGGAAAGGCT TGGACCACACAAATCCAAG…
Enh-CBS	ACTAGTGCCAGTACCCAAAAAGCGGGGGGGTAGGAGGGAGCCGCTTGCCATTAATCTGGGAACAAACAGCTAACCCCGGTGACTGGTATTTTTCCTTTTCTTTTCTCACTTTTCTCAGTGTGGGGAAGGCGATTGTGAGGCGCTCTGCTGGAATTTGGCAGCGCGGAGGCTTGGAGAGCAGCCCCATGCTGGCTCCTATTCAGCCGGCCAGTTTTCCTCGAGCTTTGGAAGTTTCACTCAGCCGTGCACTCAATGGCTTCACAAAGCTGATTACAAGCTTCAGCGCATTCCTGAAGGAGCCAAAAGCGACGCAGGTGCAAACGAGCCGAGGGAGCCCCTTATCCCGGTGACAGAATGGGACAAGCTGGGAAAGGCTTGGACCACACAAATCCAAGGCTC…
4xEnh	ACTAGTGCCAGTACCCAAAAAGCGGGGGGGTAGGAGGGAGCCGCTTGCCATTAATCTGGGAACAAACAGCTAACCCCGGTGACTGGTATTTTTCCTTTTCTTTTCTCACTTTTCTCAGTGTGGGGAAGGCGATTGTGAGGCGCTCTGCTGGAATTTGGCAGCGCGGAGGCTTGGAGAGCAGCCCCATGCTGGCTCCTATTCAGCCGGCCAGTTTTCCTCGAGCTTTGGAAGTTTCACTCAGCCGTGCACTCAATGGCTTCACAAAGCTGATTACAAGCTTCAGCGCATTCCTGAAGGAGCCAAAAGCGACGCAGGTGCAAACGAGCCGAGGGAGCCCCTTATCCCGGTGACAGAATGGGACAAGCTGGGAAAGGCTTGGACCACACAAATCCAAGGCTC…

### Sheet: smRNA-FISH probes
Intronic	Exonic
ctgccacgtagaaagtcttg	aacaaacagcgctagccgaa
tcatagatatgcattcaccc	tcctgattggactcaccgag
ctcaattgcctggttcttaa	ttactgctctgccggaaaac
acgtgtctacctgattaagc	cgagcgatgtgcgagaagaa
aagaaagggacagagctcct	tactccaacctgacttttga
gtcaagtagaagccatatcc	cgaaacgctttggcaggcac
gccactttccaaattaaggt	agatgggggaaagcggcgag
ggtgaaaccctgagaaggag	cgaagggatgcgaggcgtag
ttcaagactaactactgccc	gtcagtgaagagcaacaggt
ggacagtttggacaatgtgc	tggaccacaacagcttgctg
atctgtgtcactagtgagga	gcgagggtctggtacatttc
gacttctttaccaagtctct	agtagggaaagcgtgcagag
cttccaggctgacagtaaag	gacagcgagctgtactggtg
atgttctcaacagggtcttt	catgtagggcgagtaggtcg
taccaaggctctatcaagtc	acagtggcgtctggatggag
ggagccaaacatggtttttc	cattgcacaggtaatgaccg
gaatcttctatggtgcctat	ccattcatcttgctgtagag
agcctgcaaaatatattccc	cttctgtggcttgatgaggg
aaccacttgctccaaatgtg	tagtggttgtggtgtgacag
agagcaggtttcttactgtg	tcagcatttctacgccataa
acttcaaatccactctgcag	caagcattgcacacaggctc
aaggctcatctcagtgtgaa	ttaccggagcaagcttttga
tgttacctatcagagagctc	tcatagggacagagccactg
gttaaacaagggcttttgcc	gtcgcttgtgtagaaggaga
tgagaaccctttctgttaca	cactgcagacatcactgatg
tttctatgggagggaaaggc	tacttgaggtcactgttctc
gtgctcataacatttccttc	tatgtagaggccgtcttgac
cgtcgcataatatccactga	caggggaggacagactgaca
tgcaacacgccaaacgcaaa	cgcacggaggatgtgacttc
tagtagaaaccccagggaag	cagagcacaccaagaatcct
ggtgatcagaaactggaggc

### Sheet: Antibodies
Antibody	Vendor	Cat number	Dilution/quantity
Brd4	Abcam	ab128874	1/500
H3K27Ac	Actif Motif	39133	5ug
H3K27me3	Actif Motif	39155	5ug
H3k4me1	Actif Motif	39297	5ug
H3k4me2	Actif Motif	39141	5ug
H3k4me3	Actif Motif	39159	5ug
RNAPOL II	Actif Motif	39097	10ug
Brd4	Bethyl	793 A	10ug
Med26	Cell signaling	13641	10ug
p300	Actif Motif	61401	10ug
Polr2a Monoclonal Antibody (8WG16)	Thermo Fisher Scientific	MA110882	10ug
Cdk9 (C12F7)	Cell signaling	2316S	10ug
CTCF	Actif Motif	61311	10ug
Rad21	Abcam	ab154769	10ug

### Sheet: Capture-C probes
Viewpoints	chr	fragment_start	fragment_stop	Probe_start	Probe_stop	side_of_fragment	sequence	total_number_of_alignments	density_score	repeat_length	GC%
GATA6_CTCF	chr18	10885923	10887279	10885923	10885993	L	GATCCACTTAGTCTTTGGAGGTTGTGTGTGTGCCACCTAGTGGCCAAGCAGGGAGGTTATCTCAAAGGTC	58	14.44	0	51
	chr18	10885923	10887279	10887209	10887279	R	CCACACAGAATTCAGTGTAGCGGCACGTACGCACTCTCCTAGCATCTCCTAGCATCGGGTCTGGAGGATC	7	2.59	0	56
GATA6_promoter	chr18	11052452	11052839	11052452	11052522	L	GATCCCTCCTCCTTCTCTTCACCTCCGCACCCAGCAGCTTGTAGAGAGCAGTTCCGACCCACAGCCTGGC	130	34.79	0	61
	chr18	11052452	11052839	11052769	11052839	R	CCCCTCCTCTCCCTTCTCCCTTCGCGGGCCCTTGGGCCTCCAGCTCTCCAGCCTTTCCCGGGCTGTGATC	124	35.69	0	69
GATA6_enhancer	chr18	11147578	11148342	11147578	11147648	L	GATCTATTAGTGACAGGATTGTCAATACAATCACTAATTTTGTCAGAATAACAGTGCCATCGAATACTCA	14	4.49	0	34
	chr18	11147578	11148342	11148272	11148342	R	TAGGTTGATTCTTTGGCTGACCTTGATGAGGAGGAGACCTTGGGTGGAAAAAGAGCAGGAGAGTGGGATC	18	5.5	0	50

### Sheet: ChIP-seq signal quantification
Procedure	Genomic regions	chr	Start	End
ChIP-seq	Histones-TSS	18	11049900	11055000
ChIP-seq	Histones-Insertion site	18	11147200	11151800
ChIP-seq	Co-activators-TSS	18	11052450	11052750
ChIP-seq	Co-activators-Insertion site	18	11147200	11151800
Pauisng Index	TSS	18	11052450	11052750
Pauisng Index	Gene Body	18	11061700	11102500
Capture-C	Insertion site	18	11146700	11151800
Capture-C	EnhVP-Promoter region	18	11049200	11054300
Capture-C	PromVP-enhancer region	18	11146800	11151900
